# SID-2 localises to extracellular vesicles in parasitic nematodes and does not function in environmental RNAi

**DOI:** 10.1101/2024.07.03.599821

**Authors:** Frances Blow, Kate Jeffrey, Franklin Wang-Ngai Chow, Inna A. Nikonorova, Maureen M. Barr, Atlanta G. Cook, Bram Prevo, Dhanya K. Cheerambathur, Amy H. Buck

## Abstract

In the free-living nematode *Caenorhabditis elegans* the transmembrane protein SID-2 imports double-stranded RNA into intestinal cells to trigger systemic RNA interference (RNAi), allowing organisms to sense and respond to environmental cues such as the presence of pathogens. This process, known as environmental RNAi, has not been observed in the most closely related parasites that are also within clade V. Previous sequence-based searches failed to identify *sid-2* orthologs in available clade V parasite genomes. In this study we identified *sid-2* orthologues in these parasites using genome synteny and protein structure-based comparison, following identification of a SID-2 orthologue in extracellular vesicles from the murine intestinal parasitic nematode *Heligmosomoides bakeri*. Expression of GFP-tagged *H. bakeri* SID-2 in *C. elegans* showed comparable localisation to the intestinal apical membrane as seen for GFP-tagged *C. elegans* SID-2 and further showed mobility in intestinal cells in vesicle-like structures. We tested the capacity of *H. bakeri* SID-2 to functionally complement environmental RNAi in a *C. elegans* SID-2 null mutant and show that *H. bakeri* SID-2 does not rescue the phenotype in this context. Therefore, our work identifies SID-2 as a highly abundant nematode EV protein whose ancestral function may be unrelated to environmental RNA and rather highlights an association with extracellular vesicle-mediated communication in free-living and parasitic nematodes.
