## Supplementary material for "SID-2 localises to extracellular vesicles in parasitic nematodes and does not function in environmental RNAi": Table S2

### Sheet: Table S2
Species name	Orthologue accession	Orthologue finding method	Parasite?	Notes	Amino acid sequence
Caenorhabditis becei	CSP29.g22520.t1	WormBase	No		MIFQSILLLSLIPVATCINGLIFTTANIHLTRQVGSCKDAVLEIDGKDHQPICTLDTTNQTLSLFFNGTQVIDNNNNITLTLRITSGEATNYTGVFVADKKDANTMKTATLTMEPVVPPTVAPTKASKSQESYRRVERDDSNPSQSSTTTPAPASPSTVAPKKEAHITINYIFMQNEVKNVTKNGSAVAVAVIEGLALIAILVYFGYKTMVAQKQKQTTSLYGYDNNASPRITIPDSIRMSDIPPPRDPTYATPPTPTPAPQRTMMASPDLVVPSPTRTLPPTQLNPTNPSNGQFNDPFASLDSW
Caenorhabditis brenneri	CBN24158.1	WormBase	No		MNRQRFILITLFMLPVYFCMDGFILFSVEIQSDVGIIDCKGLDLTIDGKKGDYLCKNGSQIEDHSYVIVSYNNGTNATTYSANATVWLSAEITQNLNETETLTYNGTFTFDTTSGPNKVLIGSAILNKNQSANYTVTSKTTTLTINYLHLKYNENPTVNKSNGGAVAVAIIEGIALIAILAYMGYRTMVKHRMKETTMNAAMYGYDNNSRITVPDSIRMSDIPPPRDPTYATPPTPTAQPTITPTRNTVMTTQELVVPTSAVSPTRPNTTTTTTNQQFRDPFDSLENW
Caenorhabditis briggsae	CBG18280a.1	WormBase	No		MIRNQILIIALFLIPVYWCIDVILISSIEVRNDVGSIDCTNSKLMINNQNFTPICEVGYDNTKSISYITLAYNASNSVQEGNTTYHLDTKVTVPNGNKTKTDDYQYTGVFVVDKTVQPNTVAVGYLTLEKFIPATTAAPPTTKPKKREAGFPQEQLDAEPTAPVSNKTSLTINYIRLKYEETSKQSNSNGGAVAVAIIEGIALIAILAYMGYRTMVKHRMKESSVNAAMYGFDNNSRNSIRMNDIPPPRDPTYATPPPAPFSQQPPARNTVMTTQELVVPQTSASVTRPTTTSNTTSNTTNGQFNDPFDSLDSW
Caenorhabditis briggsae	CBG18280b.1	WormBase	No	Removed because species duplicate	MIRNQILIIALFLIPVYWCIDVILISSIEVRNDVGSIDCTNSKLMINNQNFTPICEVGYDNTKSISYITLAYNASNSVQEGNTTYHLDTKVTVPNGNKTKTDDYQYTGVFVVDKTVQPNTVAVGYLTLEKFIPATTAAPPTTKPKKREAGFPQEQLDAEPTAPVSNKTSLTINYIRLKYEETSKQSNSNGGAVAVAIIEGIALIAILAYMGYRTMVKHRMKESSVNAAMYGFDNNSRITVSDSIRMNDIPPPRDPTYATPPPAPFSQQPPARNTVMTTQELVVPQTSASVTRPTTTSNTTSNTTNGQFNDPFDSLDSW
Caenorhabditis inopinata	Sp3430108500.t1	WormBase	No		MNSVLITSVKVGVDVYQIHCSPLSIDGQIYPATCISNGNIFYNLYNATVEINKNITLLLEINLGNKNFSANYSGVFIPNGNVGNVQQIQNVTLNRDPSKATSIRRTTNMLEEKDDKNTTTAKPSPPDSKEASVTIRYIHLHYDDTPQKVVEKNNGAVAVAIIEGIALIAILAFMGYRTMVSHKRNKNPMNASMHGLENAPRITIPDSIRMSDIPPPRNSSYEPSPVPTLQQRVPVRTTAMTTQELVVPSSSSANAPKPTSNSNAQFSDPFDSLDNW
Caenorhabditis latens	FL8311490	WormBase	No		MKMIRYQTLVFALFLLPVFWCFDSFLISSIEIRNDVGNIDCDSSNLTINEHAFKPLCNKIEDVSTNISYVTLTYNTTESIPNGKNITFNLESDVTVKNYGPGQNMTNSANYKFMGVFVPDKTSKANTVLVGRETLNKVEAPATTSKPGGTTIPSTPVPATPVPISKQTFLTITYTHIQYDDSTKKEGNSNGGAVAVAIIEGIALIAILAYMGYRTMVKHRMKESTMNAALYGYDNNSRITVPDSIRMSDIPPPRDPTYVNPPTPTVTQQTPTRNTVMTTQELVVPPTQNTSAPAPMRPTTGANGQFNDPFDSLDSW
Caenorhabditis nigoni	Cni-sid-2	WormBase	No		MIRNQILIIALFLIPVYWCVDVILISSIEIRNDVGSIDCTNSKLMINNQNFTPICEVGYDNTKNISYITLAYNASNSVQEGNTTYHLDTKVTVPDGNKTKTDDYQYTGVFEVDKNVKPNTVAVGYLTLDKFIPATTAAPPSTKKPAKREAGFPQEQLDTEPPALPVSNRTSLTINYIHLKYEETSKQSNSNGGAVAVAIIEGIALIAILAYMGYRTMVKHRMKESSMNAAMYGFDNNSRNSIRMNDIPPPRDPTYATPPPAPFSQQPPARNTVMTTQELVVPQTSASVTRPTTTPNTTSNTTNGQFNDPFDSLDSW
Caenorhabditis remanei	GCK72010372.t1	WormBase	No		MIRYQTLVFALFLLPVFWCFDSFLITSIEIRNDVGDINCTSSNLTINELAFKPLCQFEEDANTNSSYVTLTYNETESIPNGKNITFNLESSVTVKNYEPSQNMTNSANYQYMGIFVPDKSSKANTVLVRNVTLNKVEAPATALKPKFSEADVPIPVPISNQTILTITYIHIQYDDSTKKEGNSNGGAVAVAIIEGIALIAILAYMGYRTMVKHRMKESTMNAALYGYDNNSRNSIRMSDIPPPRDPTYATPPTPTVTQQTPTRNTVMTTQELVVPPTQNTSAPAPTRPTTGANGQFNDPFDSLDSW
Caenorhabditis sinica	Csp5scaffold00519.g12389.t1	WormBase	No		MMLEASTALRINNVTTNVSLCEPGYNNLGTISYITLTLSGPNPVKEGNITFFLTTNVTVTFNATTTITTEEYSGDFVLDKKASTNQLLVGKVTMPKYVAPTTTTTAPKPKKSAEFHEEMENDESGPVIFDAVPVSNSTALTMNYIILHIDETKTQVNKNGGAVAVAIIEGIALICILAYMGYRTMVKHRMKEATMNAAMYGYDNNSRNSIRMSDIPPPRDTNYPTPPAPTVQQPVRNTVMTTQELVVPQTSASATRPTTTPSTTNGQFNDPFDSLDSW
Caenorhabditis sulstoni	CSP32.g12214.t1	WormBase	No		MLVTSISAGVGNGWKNGTVQISCASAKLLIEGSTPYSSCISDGTGIHLTYNGSVVITGKENITLILEVVTKHTDPDTKKDVTVGTNYTGVFIPDKNDPNKIHEASVTLGESAKPATTQETDDDPVPKTQAHLTVNYMHQQFEDKCKEAVKSRNGGAVAVAVIEGIALIAILAYFGYKTMVDHKRKQMAASYGAYDNNASRITVPDTIRMSDIPPPRDPQYASPPTVSQSTSIPPSRLQVQAPPTRSSAMTSPDLVVPTSSSQTQNPNQPSSGTFNDPFASLESW
Caenorhabditis tribulationis	CSP40.g22954.t1	WormBase	No		MILHRLILLSLIPVLWCADSVLITSVEIKNDVGDIGCGSTKLNISKVAANVTSCEDSYSTTTNLKYVTLTLNTPVTEGNITFFLETNVNITSTTTSEQYSAVFVLDKNPKTNQLLVGKLTMPKYVAPTPAPTTKPAGRKRSAGFPEETENDDAATTQPPTKAPIPVSNSSSLTINYIVLHIDETKTQVNKNGGAVAVAIIEGIALICILAYMGYRTMVKHRMKEATMNAAMYGYDNNSRITVPDSIRMSDIPPPRDPTYTTPPPVSTVQQQQPVRNTVMTTQELVVPQTSASATRPTTTPTTTTNGQFNDPFDSLDSW
Caenorhabditis tribulationis	CSP40.g22954.t2	WormBase	No	Removed because species duplicate	MILHRLILLSLIPVLWCADSVLITSVEIKNDVGDIGCGSTKLNISKVAANVTSCEDSYSTTTNLKYVTLTLNTPVTEGNITFFLETNVNITSTTTSEQYSAVFVLDKNPKTNQLLVGKLTMPKYVAPTPAPTTKPAGRKRSAGFPEETENDDAATTQPPTKAPIPVSNSSSLTINYIVLHIDETKTQVNKNGGAVAVAIIEGIALICILAYMGYRTMVKHRMKEATMNAAMYGYDNNSRNSIRMSDIPPPRDPTYTTPPPVSTVQQQQPVRNTVMTTQELVVPQTSASATRPTTTPTTTTNGQFNDPFDSLDSW
Caenorhabditis tropicalis	Csp11.Scaffold628.g7259.t1	WormBase	No		MNRQRFLFLALFLLPVYWCFDGILLTTIQVHSDVGIITCGKSLNLTIDAVKETPLCENEVQIANNAIVTFTYNSTAAFDGFKNISFLLEATVSDINGSISETNNYTGTYMFDEKSVANKVSVATLTLNKVAPPPPPPTTTTTKKTKKAEKEEGEVVQIEQFDGITSTEVHLTINYVHLKYDDSGKKVVENNGGAVAVAIIEGIALIAILAYMGYRTMVKHRMKETTMNAAMYGYDNNSRITVPDSIRMSDIPPPRDPTYATPPTPSTLQSPTRNTVMTTQELVVPTSTAASTRPTTTNTEQFRDPFDTLENW
Caenorhabditis uteleia	CSP31.g11570.t1	WormBase	No		MLKICGILLLLIPTLIQSYDHTLISSIHVAVDNNVQLSCKKVLYLTVDGTNQTSTCYQDGTNVLYTYSNPTPLKSVNVSITLDVNDTIIALPLTGIFAVNQTHTLVNTVQSSTVALKEEVPATTTTTTTKKPSGKVQKAADDPSPPPPLHNTTATLTISWVRIQYDDDSKKEKNNGNSGAVTVAVIEGIILIVILAFFGYSTFVKNKRKAAASGLYGYDNSGRTNDVMRMSDIPPPREPNYANPPPPTTVPQPARTTVVTPDLVVPTSPTTNNSQTLTPSQQFNDPFGGLDAW
Caenorhabditis waitukubuli	CSP39.g12573.t1	WormBase	No		MPSGSLLLLFLLLALIPLAFSIEGLIFTTVAVHLNTPQPRCNETVLELDGVDHKPSCLTDDDKNMVFLVFNGTNAIDNQQNITLTLKITTGEATNYTGVFVPDRKDVNVVSYGSVTMEPVAAPTKEPPTTTTTTKGSTTTTLSSPPPTTPTPKKEAHLQISYIIMHNEVVKNVTKNGAAVTVAVIEGLALIAILVYFGYKTMVVHKTPQTTSLYGYDNTTSPRITIPDSIRMSDIPPPRDQNYASPPSITPQRTMVTSPELVVPSPTRTAPPPQNSNTTANSQQFNDPFASLDSW
Caenorhabditis zanzibari	CSP26.g14480.t1	WormBase	No		MIRHRLLLLTLSIIPVIWCADSILITSIEIKNDVGSIDCASSSIKINNVTNNATTLCEAEYDTTSNLTYITMTLNGTEPVKEGDITFFLTTNVTVTVGNKTETTTEQYSEVFKLDKNPKTNHLLVGELKMPKYIAPTTTAPTTTTTKKSKKRSAGFPKEEKEDETGPVVFDATPISNITSLTFNYIVLHTEETKTEVNKNGGAVAVAIIEGIALICILAYMGYRTMVKHRMKEATMNAALYGYDNNSRITVPDSIRMSDIPPPRDTNYATPPAPTVQQQPVRNTVMTTQELVVPQSSAPATRPTTTTPTTTNGQFNDPFDSLDSW
Caenorhabditis zanzibari	CSP26.g14480.t2	WormBase	No	Removed because species duplicate	MIRHRLLLLTLSIIPVIWCADSILITSIEIKNDVGSIDCASSSIKINNVTNNATTLCEAEYDTTSNLTYITMTLNGTEPVKEGDITFFLTTNVTVTVGNKTETTTEQYSEVFKLDKNPKTNHLLVGELKMPKYIAPTTTAPTTTTTKKSKKRSAGFPKEEKEDETGPVVFDATPISNITSLTFNYIVLHTEETKTEVNKNGGAVAVAIIEGIALICILAYMGYRTMVKHRMKEATMNAALYGYDNNSRNSIRMSDIPPPRDTNYATPPAPTVQQQPVRNTVMTTQELVVPQSSAPATRPTTTTPTTTNGQFNDPFDSLDSW
Caenorhabditis elegans	ZK520.2.1	WormBase	No		MPRFVYFCFALIALLPISWTMDGILITDVEIHVDVCQISCKASNTASLLINDAPFTPMCNSAGDQIFFTYNGTAAISDLKNVTFILEVTTDTKNCTFTANYTGYFTPDPKSKPFQLGFASATLNRDMGKVTKTIMEDSGEMVEQDFSNSSAVPTPASTTPLPQSTVAHLTIAYVHLQYEETKTVVNKNGGAVAVAVIEGIALIAILAFLGYRTMVNHKLQNSTRTNGLYGYDNNNSSRITVPDAMRMSDIPPPRDPMYASPPTPLSQPTPARNTVMTTQELVVPTANSSAAQPSTTSNGQFNDPFATLESW
Ancylostoma caninum	ANCCAN28166	WormBase ParaSite	Yes		MGEISEKEQGMWIVIQMDPVSPKEHKVEWRIEYATGNLTSSFNVTDSLEKPLSITSVVDVAAKAKARAIDTNRVHIRRKREETPATTVTTEAATKASEPTKAPEPTKNTEPSKKPEPAESTTTQAPAPPTASKVNVTINYIQFNTGQAPVYVNKHTQAVVVAVIEGLILGAILALVIFRCYRRSKLRAAGLYPSSSDYPPSGMRNTVYYDNGGSLNYPRSPRPEIPSYRQPDVQPAVRLDALPTRPQQPTVTPNLVPVTSPTATTITPAPLNYWPDQQPQGQAQPVRNIMDSDI
Ancylostoma ceylanicum	Aceys0283.g1333peptideAceys0283.v2.g6378.t1	WormBase ParaSite	Yes		MFLLLVSLLPLVTADVKTVTLVQSINLKTAEKSDITCSSIKQVFIESAPVTSKSCMGETTEKEQGMWIIIQMDPVSLKDHKVEWTIEYTGGNLTSSFNVTDSVEKPLSTTSVVEIAAKAKARAIDTNRVNIRRKREDTPPTAAPTGGSTTAPEPSKASEPTKAPEPTKKPEPAASTSTQAPAPPTASKINVTVNYIQFHTGQAPVYVNKHTQAVVVAVIEGLILGAILALVIFRCYRRSKLRAAGLYPSSSDYPPSGMRNSVYYDNGGSLNYPRSPRPEIPSYRQPDVQPPVRLDALPTRPQQPTVTPNLVPVSTTTPPATTITPAPLNYWPDQPACHITTDR
Angiostrongylus vasorum	AngVas-contig336-12.7-mRNA-1	WormBase ParaSite	Yes		MQQWSMLCMNGSVSSVTTKLATSAATATPTTAAMTTSATTVLTMRTTTTATTTKTQTPAPTSAVITITIGYMQFQMGQAPVYVDRNTQAVAVAVIEGLLLGAILAVVLFKFYKKSKLITAGQYPPSDIFQWKCSLSFTDARPQIPSYRTQVTQPPLRLDSLQPPPQQQVITPTLMPISATPPTVTPAPLNNWPDQEQQRHPVKNIMDSDF
Haemonchus contortus	HCON00089550-00001	WormBase ParaSite	Yes		MPWPLTVFLIASAIFLAQADVSKVFVVQNFNLKSAVATDITCGSIKKIVVQNIAVNNYTCTGETLSKANEPGMYIVTEMQAITTPSSKKLTWLIEYSGGNLTSTINIEDVLDKTLTAASIVQISEPKAHVQLVVKNDDAENTTEKPKTTEAVTTSEKPHEPMTTTTQAPSTSPKASSPINVTVAVSYIQFQTGQAPIYENKHTAAVVFAVIEGLLLGAILLVYLMRCYRKSRLRAAGMYPTRDIGNSNPGRNTVYYDNGATLNYPNANTRPEIPSYRMPDTHPPVRLDSLTPRPQQPVITPNLVPVTTTQPISTTPAVVTPAPLDYWPDQPRPVKNIIDSDI
Haemonchus placei	HPLM0001001201-mRNA-1	WormBase ParaSite	Yes		MPWPFTVFLIASAILLAQADVSKVFIVQNFNLKSAVATDITCGSIKKIMVQNIAVNNYTCTGETLSKGNETGMYIVTEMQAIATPSSKKLTWFIEYSGGNLTSTINIEDVLDKTLTAASIVQISEPKAHAQLVVKNDDAEETTEKPNTTEAVTTTEKPHEPTTTTTQAPSTSPKAPSPINVTVAVSYIQFQTGQAPIYENKHTAAVVFAVIEVTVHCDGFVACSDPLRVHYAMLQKVIFKSCWHVSDSRHWQYTRPEIPSYRAPDTQPPVRLDSLSPRAPQPVITPNLMPVSTTQPTSTTPAVVTPAPLDYWPDQPRPVKNIIDSDI
Necator americanus	NecatorchrIII.pre1.g12888.t1	WormBase ParaSite	Yes		MLVLLLSLVATVNADVKTMAIVKSFNLRTTAKSDITCSSIQKVLIESTSVTSWNCVGETLAAEKDPGMWIVTEMDPMTPDKDKLTWRIEYTNGNLTDSFSTTKTIEKPLAVNNTIEITPKPKSKAILTNRVDIRAAEDDSKTEPPTTSKATEHPKDDPTTMEKTKPTEPATTTQTPAPSNKVTVTVNYIQFYSGQEPVYVNKHTAAVVIAVLEGLILGAILAVVIFRCYKTSQMRAAGMYPSSNDYQSNNMRNTVYYDNGGTLNYSRNPRPEIPSYRSPDIQAPVRLDSLPPRTQQPMATPNLMPVSATSPTASVTPAPLNNWPDMPGQAQPIRNIMDSDI
Nippostrongylus brasiliensis	NippochrIII.g7599.t1peptideNippochrIII.g7599.t1	WormBase ParaSite	Yes		MPMWPLLLLLIHLANADLTNVVVVQNFNLKSDVASNVTCGCLKAILVENVPVAKFNCIGETTAKATDPGMWIVVESQPVAVSKKKQISWLIECNAENMTSSISVDGKLDVPLSASSTVIVKTAAKAAALSTNRVDAHNIQTQEDPAAPTTEASSTTTKATEKPTTKPTPKPTETSVNVTVTVGYIQFQTGQAPVDNKNTQAVVVAVIEGLLLGAILFVFLFKCYRQQKLRATGMYPPPSNFSNPPRSSVYYDNGGTLSYGAGPNARPEIPSYRTPDTQPAVRLDSLSPRPQQQVVTPNLMTVSSPTPNIPPRVSPAPLNYWPDQSQPQPVKNIMDSDM
Nippostrongylus brasiliensis	NippochrIII.g7599.t2peptideNippochrIII.g7599.t2	WormBase ParaSite	Yes	Removed because species duplicate	MPMWPLLLLLIHLANADLTNVVVVQNFNLKSDVASNVTCGCLKAILVENVPVAKFNCIGETTAKATDPGMWIVVESQPVAVSKKKQISWLIECNAENMTSSISVDGKLDVPLSASSTVIVKTAAKAPTTEASSTTTKATEKPTTKPTPKPTETSVNVTVTVGYIQFQTGQAPVDNKNTQAVVVAVIEGLLLGAILFVFLFKCYRQQKLRATGMYPPPSNFSNPPRSSVYYDNGGTLSYGAGPNARPEIPSYRTPDTQPAVRLDSLSPRPQQQVVTPNLMTVSSPTPNIPPRVSPAPLNYWPDQSQPQPVKNIMDSDM
Parelaphostrongylus tenuis	rna-gnl|WGS:JAHQIW|KIN20000170-T1mrna	WormBase ParaSite	Yes		MRWLLLLCLAKYVYAKLSNAIIVQSFNLKAETEINIACSNIKKILIEENQVKKYNCMGTINDESDHGLWILTETEPIPLKEKNLRWLIEYASGNLNSSFTVESTLDTLLTASSNITVSSSTKEKLYGGAGPTASTSSGASTTSETTAVSTTSKTTAVSTASVTTATTMTNSAAPTTTITPAPTSTVITVSIVYMQFQMGQVPVYENRNTQAVVVAVIEALLLVAILVWVLFKICTKPQRTADQYPTMDIFQSNFTDNNVYHDNGVVDYGGGRELNARTQIPSYRTQVTQPPVRLDSLQPPPQQQISTPALMPISTPSTAHHTVTPAPLNYWPDQRQQHQPVKNIMDSDF
Heligmosomoides bakeri	HPOL0001199201-mRNA-1	WormBase ParaSite	Yes		MPSWRHLLLLVVIVDVTSAGLKNVVVVQNFNLKTAVAAEISCSNIKSVLVEGRAVGSYSCAGATTTTNNTQSGMWIVVETQTVIPKDKTVSWRIEYTTGYLASSFTVDKALYKPLSSTVSLPVSISTKALSLLSNRVPSGQDDKNITVTTIASSEITTLKPTTESKAPEPSKAPTKPPTSEAPTPEPTTKPTTVAVNVTVGYIQFQTGKENLQNQYTQAVVTAVIEGLLLGAILFVFLFKCYQRSKLRTAGMYPTRNDFQLNASSRNTVFYDNGGTLSYGAGPNARPEIPSYRSQDSQPPLRLDSLTPRPAQQVVTPTLMPDSSRTLSPPVTTVQPAPLNYWPDQPQPQPVKNIMDSDL
Teladorsagia circumcincta	TELCIR_13572	WormBase ParaSite	Yes	Removed because <40% aa length of HPOL_0001199201 (141/358 aa)	MTVLGSHIFKKYFSPKALIRKLKVEESNSRRIYTKKENLCGDIAPNPARNSVYYDNGGTLSYPNPNTRPEIPSYRSPDTQPPLRLDSLSPRPQQPVISPNLVPVTTTQPRPVAATTVTPAPLNYWPDQPQPIKNIMDSDI
Cylicocylus nassatus	CYNAS_LOCUS8913	WormBase ParaSite	Yes		MLLLLVLPILVNADTKTLALIESFNLKTTGDPGITCPAVQQVYIESGTAPFLCTGDIKDAAKGMSIGIQAKPLTREGTAAITWLIVTAVGNLTSTMEVNDHMEEQQSATMQIDFTPTAQPVTTSIPPNSTKVTTAHPPTTVAHLTTVATTEAHQTTVQTNEAAGPPAKLEATPSKVTVTVNYIQFQTGVVQEVNKNTAAVVFAVLEGLILGAILIVFIMRRRAQAQLRAAMYPNPPDYQSNTNTNTAQYGNGMGYQNSQIPSYRNADPPMRLDSLPPRTQQPTASPTLMPVTTPPAASHITPAPLNYWPDEPGQGQPVKNIMDSDM
Oesophagostomum dentatum	OESDEN_15097	WormBase ParaSite	Yes	Removed because <40% aa length of HPOL_0001199201 (97/358 aa)	MQSNNPNSAVYYNNGSNYQRNTRPDIPSYRTPDPQPPVRLDPLPPRTQQPVATPTLMPASPTPATAHITPAPLNYWPDQPGGQSGAQPVRNIMDSDI
Angiostrongylus vasorum	AngVas-contig_336-12.1	WormBase ParaSite	Yes	Removed because <40% aa length of HPOL_0001199201 (75/358 aa)	MWWLLLCLAEYVSADLKNVIIVQSFNLRTKSKIDIICADIKKILVEDTPVINYNCIGTIADANDHGMWIITEVTG
Ancylostoma caninum	ANCCAN_06412	WormBase ParaSite	Yes	Removed because <40% aa length of HPOL_0001199201 (92/358 aa)	MRNTVYYDNGGSLNYPRSPRPEIPSYRQPDVQPAVRLDALPTRPQQPTVTPNLVPVTSPTATTITPAPLNYWPDQQPQGQAQPVRNIMDSDI
Teladorsagia circumcincta	Genome PRJNA72569	miniprot	Yes		LLLAVAVLPTKTDLSKVVAVQNFNLKTDVTTDITCSSIKKILMQGITLTNYTCIGETLSSAKNSGMFIIVQNNSTSPFKQLTWADHPNSTFSLPTVTYGSHPSPGSSTWVEPRMSSGIPIVDKVELFLKVTDVPLQSDVKVLGGADVSLLSSVMLSLLTTTELPKTTEKPAEPTTKEAPTTQKAPTLVNVTVTVGYLQFQTGQAPMYVNKNTQAVVFAVIEGILLGAILLVFIFRWYKRSKLRAAGLYPTRDIHLPNPARNSVYYDNGGTLSYPNPNTRPEIPSYRSPDTQPPLRLDSLSPRPQQPVISPNLVPVTTTQPRPVAATTVTPAPLNYWPDQPQPIKNIMDSDI
Trichostrongylus colubriformis	Genome GCA_036373735.1	miniprot	Yes		PHDNSLTWLIEYSGGNLTSSFKVEDIIDKPLTTTDTIEISRLKVSIMLLFDLIFGIKIADITDYRCRLYGTTTESPKTTEKAPEKTTKEPTPTTPEAPTHINLTVTVGYLQFQTGQAPTYVNKNTQAVVFAVIEGILLGVILLVFLFRCYKRSKLRAAGLYPPRNINQPNSGRNTVYYDNGGTLSYPNPNSRPEIPSYRSPDAQPPLRLDSLSPRPQQPVITPQLMPVTTTQPRPAAATVTPAPLNYWPDQPQAQPVKNIMDSDF
Heligmosomoides polygyrus	Genome PRJEB67327	miniprot	Yes		MPSWRQLLLLVVIVNVTSAGLKNVVVVQNFNLKTAVATEISCSNIKSVLVEGRAVGSYSCAGTTTTTNNTQSGMWIVVESQTVIPKDKTVSWRIEYTTGYLASSFTVDKALYKPLSSTVSLPVPISTKALSLHSNRVLSGQDVQNITVTTVASTETTTLKPTTESKAPEPSKAPTKPPTTEAPTPEPTTKPTTVAVNVTVGYIQFQTGKENLQNQYTQAVVTAVIEGLLLGAILFVFLFKCYQRSKLRTAGMYPTRNDFQLNASSRNTVFYDNGGTLSYGAGPNARPEIPSYRSQDSQPPLRLDSLTPRPAQQVVTPTLMPVSSRTLSPPATTIQPAPLNYWPDQPQPQPVKNIMDSDL
Removed from ConSurf analysis (reason given in notes)
